# Selection-driven trait loss in independently evolved cavefish populations

**DOI:** 10.1101/2022.11.28.518185

**Authors:** Rachel L. Moran, Emilie J. Richards, Claudia Patricia Ornelas-García, Joshua B. Gross, Alexandra Donny, Jonathan Wiese, Alex C. Keene, Johanna E. Kowalko, Nicolas Rohner, Suzanne E. McGaugh

## Abstract

Predicting the outcome of evolution is a central goal of modern biology, yet, determining the relative contributions of deterministic events (i.e., selection) and stochastic events (i.e., drift and mutation) to the evolutionary process remains a major challenge. Systems where the same traits have evolved repeatedly provide natural replication that can be leveraged to study the predictability of molecular evolution and the genetic basis of adaptation. Although mutational screens in the laboratory have demonstrated that a diversity of genetic mutations can produce phenocopies of one another, in natural systems, similar genetic changes frequently underly the evolution of phenotypes across independent lineages. This suggests a substantial role for constraint and determinism in evolution and supports the notion that there may be characteristics which make certain mutations more likely to contribute to phenotypic evolution. Here we use large-scale whole genome resequencing in the Mexican tetra, *Astyanax mexicanus*, to demonstrate that selection has played a primary role in repeated evolution of both trait loss and trait enhancement across independent cave lineages. We identify candidate genes underlying repeated adaptation to caves and infer the mode of repeated evolution, revealing that selection on standing genetic variation and *de novo* mutations both contribute substantially to repeated adaptation. Finally, we show that genes with evidence of repeated evolution have significantly longer coding regions compared to the rest of the genome, and this effect is most pronounced in genes evolving convergently via independent mutations. Importantly, our findings provide the first empirical support for the hypothesis that genes with larger mutational targets are more likely to be the substrate of repeated evolution and indicate that features of the novel cave environment may impact the rate at which mutations occur.
