## Supplementary material for "Selection-driven trait loss in independently evolved cavefish populations": Table S1

### Sheet: Sheet1
Sample	Species	Read length	PE or SE	Sequencing	Raw Reads (R1+R2)	Clean Reads (R1+R2+U)	Surface Genome Fold Coverage - Raw	SRA Accession	Notes
Pachon_ref	Astyanax mexicanus	100	SE	Illumina HiSeq 2000	440424507	435882908	26.13	SAMN11404277	Herman et al. 2018
CabMoro_C1Rnd1	Astyanax mexicanus	100	PE	Illumina HiSeq 2500	124853378	112311090	7.97	SAMN28604883	Stowers
CabMoro_C2Rnd1	Astyanax mexicanus	100	PE	Illumina HiSeq 2500	102209000	92516750	6.51	SAMN28604885	Stowers
CabMoro_C3Rnd1	Astyanax mexicanus	100	PE	Illumina HiSeq 2500	120693804	109021390	7.72	SAMN28604887	Stowers
CabMoro_C3Rnd2	Astyanax mexicanus	100	PE	Illumina HiSeq 2500	247426074	221494492	5.07	SAMN28604888	Stowers
CabMoro_C4Rnd1	Astyanax mexicanus	100	PE	Illumina HiSeq 2500	95263938	85890690	6.1	SAMN28604890	Stowers
CabMoro_C4Rnd2	Astyanax mexicanus	100	PE	Illumina HiSeq 2500	129191024	116659438	8.27	SAMN28604891	Stowers
CabMoro_C5Rnd1	Astyanax mexicanus	100	PE	Illumina HiSeq 2500	106010502	96183492	6.83	SAMN28604893	Stowers
CabMoro_C5Rnd2	Astyanax mexicanus	100	PE	Illumina HiSeq 2500	147494204	131955552	9.35	SAMN28604894	Stowers
CabMoro_C6Rnd1	Astyanax mexicanus	100	PE	Illumina HiSeq 2500	123587902	112202714	7.97	SAMN28604896	Stowers
CabMoro_C6Rnd2	Astyanax mexicanus	100	PE	Illumina HiSeq 2500	143144674	127577774	8.98	SAMN28604897	Stowers
CabMoro_C7Rnd1	Astyanax mexicanus	100	PE	Illumina HiSeq 2500	98900396	89874970	6.38	SAMN28604899	Stowers
CabMoro_C7Rnd2	Astyanax mexicanus	100	PE	Illumina HiSeq 2500	101548484	92012592	6.5	SAMN28604900	Stowers
CabMoro_E1Rnd1	Astyanax mexicanus	100	PE	Illumina HiSeq 2500	119710028	107375406	7.65	SAMN28604902	Stowers
CabMoro_E2Rnd1	Astyanax mexicanus	100	PE	Illumina HiSeq 2500	144029118	130215190	9.23	SAMN28604903	Stowers
CabMoro_E3Rnd1	Astyanax mexicanus	100	PE	Illumina HiSeq 2500	84197528	75776552	5.41	SAMN28604904	Stowers
CabMoro_E4Rnd1	Astyanax mexicanus	100	PE	Illumina HiSeq 2500	159428896	143366451	10.19	SAMN28604905	Stowers
CabMoro_E5Rnd1	Astyanax mexicanus	100	PE	Illumina HiSeq 2500	161808840	144524895	10.28	SAMN28604906	Stowers
CabMoro_E6Rnd1	Astyanax mexicanus	100	PE	Illumina HiSeq 2500	135457486	122129873	8.67	SAMN28604907	Stowers
CabMoro_E7Rnd1	Astyanax mexicanus	100	PE	Illumina HiSeq 2500	110275004	92647601	5.97	SAMN28604908	Stowers
CabMoro_E8Rnd1	Astyanax mexicanus	100	PE	Illumina HiSeq 2500	126658810	111272296	7.73	SAMN28604909	Stowers
CabMoro_E8Rnd2	Astyanax mexicanus	100	PE	Illumina HiSeq 2500	135345298	121021858	8.55	SAMN28604910	Stowers
CabMoro_E9Rnd2	Astyanax mexicanus	100	PE	Illumina HiSeq 2500	122534124	109778676	7.79	SAMN28604911	Stowers
CabMoro_E10Rnd2	Astyanax mexicanus	100	PE	Illumina HiSeq 2500	134214884	119449746	8.48	SAMN28604912	Stowers
CabMoro_E11Rnd2	Astyanax mexicanus	100	PE	Illumina HiSeq 2500	150450420	134732522	9.59	SAMN28604913	Stowers
CabMoro_E12Rnd2	Astyanax mexicanus	100	PE	Illumina HiSeq 2500	123118080	110072981	7.8	SAMN28604914	Stowers
CabMoro_E13Rnd2	Astyanax mexicanus	100	PE	Illumina HiSeq 2500	137249696	122833334	8.76	SAMN28604915	Stowers
CabMoro_E14Rnd2	Astyanax mexicanus	100	PE	Illumina HiSeq 2500	114948226	101948309	7.25	SAMN28604916	Stowers
CabMoro_E15Rnd2	Astyanax mexicanus	100	PE	Illumina HiSeq 2500	100265084	89541555	6.39	SAMN28604917	Stowers
CabMoro_E16Rnd2	Astyanax mexicanus	100	PE	Illumina HiSeq 2500	127944156	114378556	8.15	SAMN28604918	Stowers
CabMoro_S1Rnd1	Astyanax mexicanus	100	PE	Illumina HiSeq 2500	118420822	106977486	7.65	SAMN28604919	Stowers
CabMoro_S2Rnd1	Astyanax mexicanus	100	PE	Illumina HiSeq 2500	113341678	102657603	7.35	SAMN28604920	Stowers
CabMoro_S3Rnd1	Astyanax mexicanus	100	PE	Illumina HiSeq 2500	118083286	106589231	7.63	SAMN28604921	Stowers
CabMoro_Sr1Rnd1	Astyanax mexicanus	100	PE	Illumina HiSeq 2500	107764670	96848911	6.93	SAMN28604922	Stowers
CabMoro_Sr2Rnd1	Astyanax mexicanus	100	PE	Illumina HiSeq 2500	101089100	91284224	6.52	SAMN28604923	Stowers
CabMoro_Sr3Rnd1	Astyanax mexicanus	100	PE	Illumina HiSeq 2500	111320532	100650224	7.21	SAMN28604924	Stowers
Montecillos_T5777_S19	Astyanax mexicanus	150	PE	Illumina NovaSeq 6000	168260440	145155332	14	SRR10501611	UMGC
Montecillos_T5776_S27	Astyanax mexicanus	150	PE	Illumina NovaSeq 6000	231355286	191233308	9.19	SRR10501612	UMGC
Montecillos_T5775_S24	Astyanax mexicanus	150	PE	Illumina NovaSeq 6000	177416684	155388504	15.05	SRR10501613	UMGC
Palmaseca_T5522_S30	Astyanax mexicanus	150	PE	Illumina NovaSeq 6000	155629788	134933080	12.97	SRR10501614	UMGC
Toro_3_S21	Astyanax mexicanus	150	PE	Illumina NovaSeq 6000	264676826	235330410	22.88	SRR10501615	UMGC
Toro_2_S20	Astyanax mexicanus	150	PE	Illumina NovaSeq 6000	291357786	258687490	25.22	SRR10501616	UMGC
Toro_1_S19	Astyanax mexicanus	150	PE	Illumina NovaSeq 6000	156088236	137285464	13.3	SRR10501617	UMGC
Japones_T5770_S25	Astyanax mexicanus	150	PE	Illumina NovaSeq 6000	239169362	213819802	20.73	SRR10501619	UMGC
Japones_T5769_S24	Astyanax mexicanus	150	PE	Illumina NovaSeq 6000	232526872	208831798	20.26	SRR10501620	UMGC
Palmaseca_T5523_S11	Astyanax mexicanus	150	PE	Illumina NovaSeq 6000	215763094	190861982	17.77	SRR10501621	UMGC
Palmaseca_T5515_S17	Astyanax mexicanus	150	PE	Illumina NovaSeq 6000	230409244	201991892	19.76	SRR10501622	UMGC
Jos_T4588_S15	Astyanax mexicanus	150	PE	Illumina NovaSeq 6000	166078886	148471856	14.36	SRR10501623	UMGC
Jos_T4587_S17	Astyanax mexicanus	150	PE	Illumina NovaSeq 6000	158384584	139910576	13.47	SRR10501624	UMGC
Jos_T4555_S18	Astyanax mexicanus	150	PE	Illumina NovaSeq 6000	220360164	196482988	18.11	SRR10501625	UMGC
Jos_T4550_S16	Astyanax mexicanus	150	PE	Illumina NovaSeq 6000	283258506	252599634	21.6	SRR10501626	UMGC
Sabinos_T3093_S27	Astyanax mexicanus	150	PE	Illumina NovaSeq 6000	177469098	159694226	15.13	SRR10501627	UMGC
Sabinos_T3076_S26	Astyanax mexicanus	150	PE	Illumina NovaSeq 6000	153843442	138350824	12.9	SRR10501628	UMGC
Palmaseca_T5512_S13	Astyanax mexicanus	150	PE	Illumina NovaSeq 6000	187222214	163037550	15.9	SRR10501633	UMGC
Jos_1_S14	Astyanax mexicanus	150	PE	Illumina NovaSeq 6000	267542500	240064980	23.34	SRR10501639	UMGC
Japones_japo2_S23	Astyanax mexicanus	150	PE	Illumina NovaSeq 6000	241314400	214359922	20.58	SRR10501640	UMGC
Japones_japo1_S22	Astyanax mexicanus	150	PE	Illumina NovaSeq 6000	302949896	268731408	25.72	SRR10501641	UMGC
Arroyo_3_S13	Astyanax mexicanus	150	PE	Illumina NovaSeq 6000	273012202	241107810	23.35	SRR10501642	UMGC
Arroyo_2_S12	Astyanax mexicanus	150	PE	Illumina NovaSeq 6000	184233252	161239906	15.56	SRR10501643	UMGC
Palmaseca_T5519_S11	Astyanax mexicanus	150	PE	Illumina NovaSeq 6000	193826490	169823632	16.02	SRR10501644	UMGC
Yerbaniz_T5805_S25	Astyanax mexicanus	150	PE	Illumina NovaSeq 6000	219029352	189415264	18.35	SRR10501645	UMGC
Yerbaniz_T5802_S16	Astyanax mexicanus	150	PE	Illumina NovaSeq 6000	209570330	183472448	17.91	SRR10501646	UMGC
Yerbaniz_T5809_S6	Astyanax mexicanus	150	PE	Illumina NovaSeq 6000	194811322	171592774	16.75	SRR10501647	UMGC
Yerbaniz_T5808_S5	Astyanax mexicanus	150	PE	Illumina NovaSeq 6000	205222738	178929564	17.4	SRR10501648	UMGC
Yerbaniz_T5806_S4	Astyanax mexicanus	150	PE	Illumina NovaSeq 6000	220038156	190872620	18.49	SRR10501649	UMGC
Yerbaniz_T5804_S3	Astyanax mexicanus	150	PE	Illumina NovaSeq 6000	176055036	153953112	14.96	SRR10501650	UMGC
Yerbaniz_T5800_S7	Astyanax mexicanus	150	PE	Illumina NovaSeq 6000	215061392	185522560	17.88	SRR10501651	UMGC
Tigre_T5893_S2	Astyanax mexicanus	150	PE	Illumina NovaSeq 6000	196196562	171141798	16.63	SRR10501652	UMGC
Tigre_T5891_S1	Astyanax mexicanus	150	PE	Illumina NovaSeq 6000	198740762	171893596	16.64	SRR10501653	UMGC
Tigre_T5890_S14	Astyanax mexicanus	150	PE	Illumina NovaSeq 6000	171153336	144940528	11.69	SRR10501654	UMGC
Palmaseca_T5518_S10	Astyanax mexicanus	150	PE	Illumina NovaSeq 6000	197768120	172745444	16.38	SRR10501655	UMGC
Tigre_T5885_S28	Astyanax mexicanus	150	PE	Illumina NovaSeq 6000	126874068	106455784	9.11	SRR10501656	UMGC
Tigre_T5884_S26	Astyanax mexicanus	150	PE	Illumina NovaSeq 6000	128655328	110947164	9.41	SRR10501657	UMGC
Tigre_T5883_S23	Astyanax mexicanus	150	PE	Illumina NovaSeq 6000	175003992	150379138	11.1	SRR10501658	UMGC
Tigre_T5881_S20	Astyanax mexicanus	150	PE	Illumina NovaSeq 6000	172056802	146710724	12.68	SRR10501659	UMGC
Montecillos_T5786_S29	Astyanax mexicanus	150	PE	Illumina NovaSeq 6000	169625472	146059040	14.1	SRR10501660	UMGC
Montecillos_T5785_S22	Astyanax mexicanus	150	PE	Illumina NovaSeq 6000	188466152	165931266	15.93	SRR10501661	UMGC
Montecillos_T5782_S21	Astyanax mexicanus	150	PE	Illumina NovaSeq 6000	167098860	142701538	12.23	SRR10501662	UMGC
Montecillos_T5781_S18	Astyanax mexicanus	150	PE	Illumina NovaSeq 6000	179932224	156007536	14.99	SRR10501663	UMGC
Montecillos_T5780_S15	Astyanax mexicanus	150	PE	Illumina NovaSeq 6000	158914892	135020610	12.04	SRR10501664	UMGC
Montecillos_T5779_S12	Astyanax mexicanus	150	PE	Illumina NovaSeq 6000	200833244	176093232	17.17	SRR10501665	UMGC
Palmaseca_T5517_S9	Astyanax mexicanus	150	PE	Illumina NovaSeq 6000	213687844	186938376	17.4	SRR10501666	UMGC
Palmaseca_T5514_S8	Astyanax mexicanus	150	PE	Illumina NovaSeq 6000	175148040	151009366	14.59	SRR10501667	UMGC
Rascon1	Astyanax mexicanus	150	PE	Chromium 10X	356190184	356190184	26.96	SRR10959177	UMGC
Pachon2B	Astyanax mexicanus	150	PE	Chromium 10X	565250050	565250050	46.43	SRR10959178	UMGC
Molino6	Astyanax mexicanus	150	PE	Chromium 10X	545678708	545678708	41.44	SRR10959179	UMGC
Molino4B	Astyanax mexicanus	150	PE	Chromium 10X	346718246	346718246	27.84	SRR10959180	UMGC
Molino3B	Astyanax mexicanus	150	PE	Chromium 10X	359170122	359170122	29.38	SRR10959181	UMGC
Molino2B	Astyanax mexicanus	150	PE	Chromium 10X	328845744	328845744	24.75	SRR10959182	UMGC
Molino1B	Astyanax mexicanus	150	PE	Chromium 10X	310160702	310160702	23.27	SRR10959183	UMGC
Vanquez3	Astyanax mexicanus	150	PE	Chromium 10X	599851416	599851416	48.57	SRR10959184	UMGC
Tinaja4	Astyanax mexicanus	150	PE	Chromium 10X	333474798	333474798	25.37	SRR10959185	UMGC
Tinaja4B	Astyanax mexicanus	150	PE	Chromium 10X	396945462	396945462	33.33	SRR10959186	UMGC
Tinaja3	Astyanax mexicanus	150	PE	Chromium 10X	527359336	527359336	40.85	SRR10959187	UMGC
Japones3B	Astyanax mexicanus	150	PE	Chromium 10X	529173340	529173340	41.27	SRR10959188	UMGC
Tinaja3B	Astyanax mexicanus	150	PE	Chromium 10X	352617168	352617168	27.79	SRR10959189	UMGC
Tinaja2B	Astyanax mexicanus	150	PE	Chromium 10X	293457982	293457982	23.11	SRR10959190	UMGC
Tinaja1B	Astyanax mexicanus	150	PE	Chromium 10X	324809090	324809090	23.77	SRR10959191	UMGC
Tigre2	Astyanax mexicanus	150	PE	Chromium 10X	552094156	552094156	43.82	SRR10959192	UMGC
Sabinos1	Astyanax mexicanus	150	PE	Chromium 10X	1657359596	135292	0.01	SRR10959193	UMGC
Rascon5	Astyanax mexicanus	150	PE	Chromium 10X	418170616	336109044	24.28	SRR10959194	UMGC
Rascon4	Astyanax mexicanus	150	PE	Chromium 10X	353675740	353675740	26.13	SRR10959195	UMGC
Rascon3	Astyanax mexicanus	150	PE	Chromium 10X	288098354	288098354	20.13	SRR10959196	UMGC
Rascon3B	Astyanax mexicanus	150	PE	Chromium 10X	563615422	563615422	42.25	SRR10959197	UMGC
Rascon2	Astyanax mexicanus	150	PE	Chromium 10X	330733062	330733062	24.35	SRR10959198	UMGC
Japlin1	Astyanax mexicanus	150	PE	Chromium 10X	518046114	518046114	33.49	SRR10959199	UMGC
Escondido2	Astyanax mexicanus	150	PE	Chromium 10X	540034924	540034924	42.3	SRR10959200	UMGC
Choy_1	Astyanax mexicanus	100	PE	Illumina HiSeq 2000	128111052	108432308	7.19	SRR1575270	Herman et al. 2018
Choy_5	Astyanax mexicanus	100	PE	Illumina HiSeq 2000	140208306	117768945	7.8	SRR1575271	Herman et al. 2018
Choy_6	Astyanax mexicanus	100	PE	Illumina HiSeq 2000	118583942	117916143	7.63	SRR1575272	Herman et al. 2018
Choy_9	Astyanax mexicanus	100	PE	Illumina HiSeq 2000	129531268	108202600	7.17	SRR1575273	Herman et al. 2018
Choy_10	Astyanax mexicanus	100	PE	Illumina HiSeq 2000	125811430	104952928	6.91	SRR1575274	Herman et al. 2018
Choy_11	Astyanax mexicanus	100	PE	Illumina HiSeq 2000	132269532	112196957	7.39	SRR1575275	Herman et al. 2018
Choy_12	Astyanax mexicanus	100	PE	Illumina HiSeq 2000	132897188	111445820	7.38	SRR1575276	Herman et al. 2018
Choy_13	Astyanax mexicanus	100	PE	Illumina HiSeq 2000	142694346	121022168	8.03	SRR1575277	Herman et al. 2018
Choy_14	Astyanax mexicanus	100	PE	Illumina HiSeq 2000	125875724	104974185	6.96	SRR1575278	Herman et al. 2018
Pach_3	Astyanax mexicanus	100	PE	Illumina HiSeq 2000	161043166	137262299	9.08	SRR1575279	Herman et al. 2018
Pach_7	Astyanax mexicanus	100	PE	Illumina HiSeq 2000	121728018	101172253	6.63	SRR1575280	Herman et al. 2018
Pach_8	Astyanax mexicanus	100	PE	Illumina HiSeq 2000	131036630	110057578	7.23	SRR1575281	Herman et al. 2018
Pach_9	Astyanax mexicanus	100	PE	Illumina HiSeq 2000	123548312	101832569	6.66	SRR1575282	Herman et al. 2018
Pach_11	Astyanax mexicanus	100	PE	Illumina HiSeq 2000	112863314	93880232	6.15	SRR1575283	Herman et al. 2018
Pach_12	Astyanax mexicanus	100	PE	Illumina HiSeq 2000	137384096	114721836	7.51	SRR1575284	Herman et al. 2018
Pach_14	Astyanax mexicanus	100	PE	Illumina HiSeq 2000	112326502	90413078	5.91	SRR1575285	Herman et al. 2018
Pach_15	Astyanax mexicanus	100	PE	Illumina HiSeq 2000	136703504	115114086	7.59	SRR1575286	Herman et al. 2018
Pach_17	Astyanax mexicanus	100	PE	Illumina HiSeq 2000	112488964	94460941	6.2	SRR1575287	Herman et al. 2018
Molino_2a	Astyanax mexicanus	100	PE	Illumina HiSeq 2000	142399738	119832592	7.92	SRR1575288	Herman et al. 2018
Molino_7a	Astyanax mexicanus	100	PE	Illumina HiSeq 2000	136211196	114212814	7.56	SRR1575289	Herman et al. 2018
Molino_9b	Astyanax mexicanus	100	PE	Illumina HiSeq 2000	130750730	110337533	7.31	SRR1575290	Herman et al. 2018
Molino_10b	Astyanax mexicanus	100	PE	Illumina HiSeq 2000	145353306	125584570	8.39	SRR1575291	Herman et al. 2018
Molino_11a	Astyanax mexicanus	100	PE	Illumina HiSeq 2000	116983498	95623116	6.29	SRR1575292	Herman et al. 2018
Molino_12a	Astyanax mexicanus	100	PE	Illumina HiSeq 2000	130280976	109175531	7.23	SRR1575293	Herman et al. 2018
Molino_13b	Astyanax mexicanus	100	PE	Illumina HiSeq 2000	170768056	144546015	9.63	SRR1575294	Herman et al. 2018
Molino_14a	Astyanax mexicanus	100	PE	Illumina HiSeq 2000	108263542	88939178	5.85	SRR1575295	Herman et al. 2018
Molino_15b	Astyanax mexicanus	100	PE	Illumina HiSeq 2000	109874702	89366453	5.89	SRR1575296	Herman et al. 2018
Rascon_2	Astyanax mexicanus	100	PE	Illumina HiSeq 2000	178621052	152690931	10.18	SRR1575297	Herman et al. 2018
Rascon_4	Astyanax mexicanus	100	PE	Illumina HiSeq 2000	169735616	145125768	9.65	SRR1575298	Herman et al. 2018
Aeneus_granadas_cave	Astyanax aeneus	100	PE	Illumina HiSeq 2000	134537874	110205577	7.17	SRR1575299	Herman et al. 2018
Tinaja_11	Astyanax mexicanus	100	PE	Illumina HiSeq 2000	149393634	130703481	8.71	SRR1927184	Herman et al. 2018
Tinaja_6	Astyanax mexicanus	100	PE	Illumina HiSeq 2000	132204668	116058914	7.71	SRR1927212	Herman et al. 2018
Tinaja_12	Astyanax mexicanus	100	PE	Illumina HiSeq 2000	165320776	144116559	9.59	SRR1927214	Herman et al. 2018
Tinaja_B	Astyanax mexicanus	100	PE	Illumina HiSeq 2000	157668674	138024644	9.2	SRR1927215	Herman et al. 2018
Tinaja_2	Astyanax mexicanus	100	PE	Illumina HiSeq 2000	118369814	99419124	6.55	SRR1927218	Herman et al. 2018
Tinaja_C	Astyanax mexicanus	100	PE	Illumina HiSeq 2000	148193026	128302795	8.53	SRR1927221	Herman et al. 2018
Tinaja_3	Astyanax mexicanus	100	PE	Illumina HiSeq 2000	132895398	111824990	7.33	SRR1927224	Herman et al. 2018
Tinaja_D	Astyanax mexicanus	100	PE	Illumina HiSeq 2000	117876820	100678193	6.66	SRR1927228	Herman et al. 2018
Tinaja_5	Astyanax mexicanus	100	PE	Illumina HiSeq 2000	146641602	124842055	5.86	SRR1927232	Herman et al. 2018
Tinaja_E	Astyanax mexicanus	100	PE	Illumina HiSeq 2000	142411390	124046161	8.25	SRR1927233	Herman et al. 2018
Rascon_13	Astyanax mexicanus	100	PE	Illumina HiSeq 2000	138817334	122198398	8.14	SRR1927234	Herman et al. 2018
Rascon_15	Astyanax mexicanus	100	PE	Illumina HiSeq 2000	142769668	123699670	8.2	SRR1927235	Herman et al. 2018
Rascon_8	Astyanax mexicanus	100	PE	Illumina HiSeq 2000	121758682	103565514	6.69	SRR1927236	Herman et al. 2018
Rascon_6	Astyanax mexicanus	100	PE	Illumina HiSeq 2000	134675602	117124150	7.79	SRR1927237	Herman et al. 2018
Aeneus_surface	Astyanax aeneus	100	PE	Illumina HiSeq 2000	133954930	114314700	7.49	SRR1927238	Herman et al. 2018
White_Long_Fin	Astyanax mexicanus	125	PE	Illumina HiSeq 2500	459830196	390312410	14.65	SRR2040422	Herman et al. 2018
Texas_Surface	Astyanax mexicanus	125	PE	Illumina HiSeq 2500	557003662	459148662	36.72	SRR2040423	Herman et al. 2018
Chica1_1	Astyanax mexicanus	125	PE	Illumina NovaSeq 6000	437238772	188913001	15.75	SRR4044470,SRR4044469	UMGC, Moran et al. 2022
Chica1_6	Astyanax mexicanus	125	PE	Illumina NovaSeq 6000	353080316	154373161	12.87	SRR4044472,SRR4044471	UMGC, Moran et al. 2022
Chica1_7	Astyanax mexicanus	125	PE	Illumina NovaSeq 6000	351475796	153453843	12.82	SRR4044474,SRR4044473	UMGC, Moran et al. 2022
Chica1_8	Astyanax mexicanus	125	PE	Illumina NovaSeq 6000	348524524	151124494	12.61	SRR4044476,SRR4044475	UMGC, Moran et al. 2022
Chica1_9	Astyanax mexicanus	125	PE	Illumina NovaSeq 6000	435617928	190304654	15.93	SRR4044478,SRR4044477	UMGC, Moran et al. 2022
Chica1_10	Astyanax mexicanus	125	PE	Illumina NovaSeq 6000	376731316	165491412	13.86	SRR4044480,SRR4044479	UMGC, Moran et al. 2022
Chica1_11	Astyanax mexicanus	125	PE	Illumina NovaSeq 6000	375929788	162665789	13.57	SRR4044483,SRR4044482	UMGC, Moran et al. 2022
Chica1_12	Astyanax mexicanus	125	PE	Illumina NovaSeq 6000	371950408	163438942	13.69	SRR4044485,SRR4044484	UMGC, Moran et al. 2022
Chica1_13	Astyanax mexicanus	125	PE	Illumina NovaSeq 6000	400713824	175024865	14.57	SRR4044487,SRR4044486	UMGC, Moran et al. 2022
Chica1_14	Astyanax mexicanus	125	PE	Illumina NovaSeq 6000	367906024	160932080	13.46	SRR4044489,SRR4044488	UMGC, Moran et al. 2022
Chica5_1	Astyanax mexicanus	125	PE	Illumina NovaSeq 6000	353691944	154601080	12.97	SRR4044491,SRR4044490	UMGC, Moran et al. 2022
Chica1_2	Astyanax mexicanus	125	PE	Illumina NovaSeq 6000	372355180	162387980	13.56	SRR4044492,SRR4044481	UMGC, Moran et al. 2022
Chica5_2	Astyanax mexicanus	125	PE	Illumina NovaSeq 6000	345189360	149755177	12.49	SRR4044494,SRR4044493	UMGC, Moran et al. 2022
Chica5_3	Astyanax mexicanus	125	PE	Illumina NovaSeq 6000	398432196	173278471	14.47	SRR4044496,SRR4044495	UMGC, Moran et al. 2022
Chica5_4	Astyanax mexicanus	125	PE	Illumina NovaSeq 6000	386601288	168637510	14.12	SRR4044498,SRR4044497	UMGC, Moran et al. 2022
Chica5_5	Astyanax mexicanus	125	PE	Illumina NovaSeq 6000	362263048	157197909	13.12	SRR4044500,SRR4044499	UMGC, Moran et al. 2022
Rascon_12	Astyanax mexicanus	100	PE	Illumina HiSeq 2000	218072898	188000019	15.53	SRR4044501	UMGC, Moran et al. 2022
Rascon_16	Astyanax mexicanus	100	PE	Illumina HiSeq 2000	234298388	205225369	17.08	SRR4044502	UMGC, Moran et al. 2022
Chica1_3	Astyanax mexicanus	125	PE	Illumina NovaSeq 6000	377208288	164191233	13.71	SRR4044520, SRR4044503	UMGC, Moran et al. 2022
Chica1_4	Astyanax mexicanus	125	PE	Illumina NovaSeq 6000	354213796	155135755	12.93	SRR4044523,SRR4044521	UMGC, Moran et al. 2022
Chica1_5	Astyanax mexicanus	125	PE	Illumina NovaSeq 6000	366414320	159951537	13.35	SRR4044525, SRR4044524	UMGC, Moran et al. 2022
Peroles_6_T5643_S14	Astyanax mexicanus	150	PE	Illumina NovaSeq 6000	153965626	136236324	13.23	SRR9897632	UMGC
Nicara_T6904_S2	Astyanax nicaraguensis	150	PE	Illumina NovaSeq 6000	183275036	163297656	15.73	SRR9897633	UMGC
Nicara_T6903_S1	Astyanax nicaraguensis	150	PE	Illumina NovaSeq 6000	218511708	194601142	18.71	SRR9897634	UMGC
Peroles_10_T5644_S18	Astyanax mexicanus	150	PE	Illumina NovaSeq 6000	176038888	157448384	15.33	SRR9897635	UMGC
Peroles_1_S10	Astyanax mexicanus	150	PE	Illumina NovaSeq 6000	257946528	231719038	22.58	SRR9897636	UMGC
Peroles_2_S11	Astyanax mexicanus	150	PE	Illumina NovaSeq 6000	209948894	189936618	18.53	SRR9897637	UMGC
Peroles_11_T5648_S19	Astyanax mexicanus	150	PE	Illumina NovaSeq 6000	204983182	183137912	17.78	SRR9897638	UMGC
Peroles_5_T5650_S13	Astyanax mexicanus	150	PE	Illumina NovaSeq 6000	190467426	169456856	2.54	SRR9897639	UMGC
Peroles_3_S12	Astyanax mexicanus	150	PE	Illumina NovaSeq 6000	194696738	173905174	16.93	SRR9897640	UMGC
Vasquez_V9_S8	Astyanax mexicanus	150	PE	Illumina NovaSeq 6000	216535124	191501980	18.61	SRR9897641	UMGC
Mante_T6160_S21	Astyanax mexicanus	150	PE	Illumina NovaSeq 6000	205366902	183850876	18.03	SRR9897642	UMGC
Mante_T6159_S23	Astyanax mexicanus	150	PE	Illumina NovaSeq 6000	189384106	168088152	16.39	SRR9897643	UMGC
Mante_T6154_S29	Astyanax mexicanus	150	PE	Illumina NovaSeq 6000	217933100	193370300	18.86	SRR9897644	UMGC
Mante_T6153_S28	Astyanax mexicanus	150	PE	Illumina NovaSeq 6000	192463394	170335392	16.62	SRR9897645	UMGC
Mante_T6152_S24	Astyanax mexicanus	150	PE	Illumina NovaSeq 6000	199062476	177379320	17.37	SRR9897646	UMGC
Mante_T6151_S25	Astyanax mexicanus	150	PE	Illumina NovaSeq 6000	170285374	150766034	14.72	SRR9897647	UMGC
Mante_T6158_S20	Astyanax mexicanus	150	PE	Illumina NovaSeq 6000	217825860	194400678	19.19	SRR9897648	UMGC
Mante_T6157_S22	Astyanax mexicanus	150	PE	Illumina NovaSeq 6000	203640302	181460390	17.69	SRR9897649	UMGC
Mante_T6156_S27	Astyanax mexicanus	150	PE	Illumina NovaSeq 6000	220127278	196043076	19.15	SRR9897650	UMGC
Mante_T6155_S26	Astyanax mexicanus	150	PE	Illumina NovaSeq 6000	212638624	189406026	18.53	SRR9897651	UMGC
Vasquez_V7_S6	Astyanax mexicanus	150	PE	Illumina NovaSeq 6000	199433012	179228166	17.53	SRR9897652	UMGC
Vasquez_V8_S7	Astyanax mexicanus	150	PE	Illumina NovaSeq 6000	181979166	163645630	16.07	SRR9897653	UMGC
Vasquez_V10_S9	Astyanax mexicanus	150	PE	Illumina NovaSeq 6000	176977578	156713956	15.23	SRR9897654	UMGC
Vasquez_V3_S3	Astyanax mexicanus	150	PE	Illumina NovaSeq 6000	193807226	173235946	16.9	SRR9897655	UMGC
Vasquez_V5_S4	Astyanax mexicanus	150	PE	Illumina NovaSeq 6000	176794600	158449066	15.52	SRR9897656	UMGC
Vasquez_V6_S5	Astyanax mexicanus	150	PE	Illumina NovaSeq 6000	189613844	170875708	16.75	SRR9897657	UMGC
Peroles_8_T5649_S16	Astyanax mexicanus	150	PE	Illumina NovaSeq 6000	200095230	177516588	17.15	SRR9897658	UMGC
Peroles_7_T5645_S15	Astyanax mexicanus	150	PE	Illumina NovaSeq 6000	221196154	198442694	19.22	SRR9897659	UMGC
Peroles_9_T5647_S17	Astyanax mexicanus	150	PE	Illumina NovaSeq 6000	210662932	189067208	18.36	SRR9897660	UMGC
T5879_Tigre_S31	Astyanax mexicanus	150	PE	Illumina NovaSeq 6000	134961566	118016954	9.36	SRR9897661	UMGC
T5882_Tigre_S30	Astyanax mexicanus	150	PE	Illumina NovaSeq 6000	136525384	117017734	10.64	SRR9897662	UMGC
Arroyo_1Boro	Astyanax mexicanus	150	PE	Illumina X Ten	268369276	217275346	19.67	SAMN30594026	BGI
Arroyo_A2POG	Astyanax mexicanus	150	PE	Illumina X Ten	269166298	220899496	19.65	SAMN30594027	BGI
Arroyo_B2POG	Astyanax mexicanus	150	PE	Illumina X Ten	268394886	224521122	20.18	SAMN30594028	BGI
Arroyo_C4POG	Astyanax mexicanus	150	PE	Illumina X Ten	267934100	228582134	20.85	SAMN30594029	BGI
Arroyo_D4POG	Astyanax mexicanus	150	PE	Illumina X Ten	267440928	226659340	20.71	SAMN30594030	BGI
Arroyo_E4POG	Astyanax mexicanus	150	PE	Illumina X Ten	268677672	220323412	20.15	SAMN30594031	BGI
Arroyo_F4POG	Astyanax mexicanus	150	PE	Illumina X Ten	269376024	220538392	20.28	SAMN30594032	BGI
Arroyo_G4POG	Astyanax mexicanus	150	PE	Illumina X Ten	268148850	221420352	20.12	SAMN30594033	BGI
Escon_1	Astyanax mexicanus	150	PE	Illumina X Ten	268503018	228102760	20.15	SAMN30594034	BGI
Escon_2	Astyanax mexicanus	150	PE	Illumina X Ten	267281028	230966978	20.67	SAMN30594035	BGI
Escon_3	Astyanax mexicanus	150	PE	Illumina X Ten	268184842	235402132	21.36	SAMN30594036	BGI
Escon_4	Astyanax mexicanus	150	PE	Illumina X Ten	267460596	227598102	19.78	SAMN30594037	BGI
Escon_5	Astyanax mexicanus	150	PE	Illumina X Ten	267510912	222912112	20.01	SAMN30594038	BGI
Escon_6	Astyanax mexicanus	150	PE	Illumina X Ten	267199202	223550224	20.08	SAMN30594039	BGI
Escon_7	Astyanax mexicanus	150	PE	Illumina X Ten	269095796	232370406	20.81	SAMN30594040	BGI
Escon_8	Astyanax mexicanus	150	PE	Illumina X Ten	268214612	226847768	20.28	SAMN30594041	BGI
Gallinas_B4POG	Astyanax mexicanus	150	PE	Illumina X Ten	268281186	227118354	20.73	SAMN30594042	BGI
Gallinas_G3POG	Astyanax mexicanus	150	PE	Illumina X Ten	269783080	236699296	21.95	SAMN30594043	BGI
Gallinas_H3POG	Astyanax mexicanus	150	PE	Illumina X Ten	267773836	232127472	21.24	SAMN30594044	BGI
Jineo_1	Astyanax mexicanus	150	PE	Illumina X Ten	267842884	226718730	20.24	SAMN30594045	BGI
Jineo_2	Astyanax mexicanus	150	PE	Illumina X Ten	268862904	231594562	20.89	SAMN30594046	BGI
Jineo_3	Astyanax mexicanus	150	PE	Illumina X Ten	274486550	229253074	20.44	SAMN30594047	BGI
Jineo_4	Astyanax mexicanus	150	PE	Illumina X Ten	292135286	248746438	22.01	SAMN30594048	BGI
Jineo_5	Astyanax mexicanus	150	PE	Illumina X Ten	309453298	260804864	23.13	SAMN30594049	BGI
Micos_2Boro	Astyanax mexicanus	150	PE	Illumina X Ten	268234260	218857340	19.94	SAMN30594050	BGI
Molinos_2Boro	Astyanax mexicanus	150	PE	Illumina X Ten	269791214	229720358	20.53	SAMN30594051	BGI
Molinos_D3POG	Astyanax mexicanus	150	PE	Illumina X Ten	268445316	220517684	19.85	SAMN30594052	BGI
Pachon_1Gross	Astyanax mexicanus	150	PE	Illumina X Ten	268945388	225536718	20.05	SAMN30594053	BGI
Pachon_2Gross	Astyanax mexicanus	150	PE	Illumina X Ten	268280644	220870908	19.6	SAMN30594054	BGI
Pachon_3Gross	Astyanax mexicanus	150	PE	Illumina X Ten	267352142	211872532	18.64	SAMN30594055	BGI
Pachon_6Boro	Astyanax mexicanus	150	PE	Illumina X Ten	267884264	223140844	20.22	SAMN30594056	BGI
Pachon_E2POG	Astyanax mexicanus	150	PE	Illumina X Ten	267567416	223465952	20.18	SAMN30594057	BGI
Pachon_F2POG	Astyanax mexicanus	150	PE	Illumina X Ten	267808502	224824236	20.33	SAMN30594058	BGI
Pachon_G2POG	Astyanax mexicanus	150	PE	Illumina X Ten	269160576	222710556	20.03	SAMN30594059	BGI
Pachon_H2POG	Astyanax mexicanus	150	PE	Illumina X Ten	267820856	213626440	19.24	SAMN30594060	BGI
Subter_1POG	Astyanax mexicanus	150	PE	Illumina X Ten	267362180	227312906	20.72	SAMN30594061	BGI
Subter_2POG	Astyanax mexicanus	150	PE	Illumina X Ten	267655434	226924938	20.68	SAMN30594062	BGI
Subter_3POG	Astyanax mexicanus	150	PE	Illumina X Ten	267683448	221397242	20.08	SAMN30594063	BGI
Subter_4POG	Astyanax mexicanus	150	PE	Illumina X Ten	267602182	224764620	20.37	SAMN30594064	BGI
Subter_5POG	Astyanax mexicanus	150	PE	Illumina X Ten	268217986	225202486	20.59	SAMN30594065	BGI
Subter_6POG	Astyanax mexicanus	151	PE	Illumina X Ten	15463344	14408182	1.33	SAMN30594066	BGI
Subter_7POG	Astyanax mexicanus	150	PE	Illumina X Ten	268529248	222564628	20.02	SAMN30594067	BGI
Subter_8POG	Astyanax mexicanus	150	PE	Illumina X Ten	268541742	232689938	21.39	SAMN30594068	BGI
Tinaja_1Boro	Astyanax mexicanus	150	PE	Illumina X Ten	268368710	222842588	20.18	SAMN30594069	BGI
Tinaja_1Gross	Astyanax mexicanus	150	PE	Illumina X Ten	267016316	229825450	21.39	SAMN30594070	BGI
Tinaja_2Gross	Astyanax mexicanus	150	PE	Illumina X Ten	266739370	216751098	18.94	SAMN30594071	BGI
Tinaja_3Gross	Astyanax mexicanus	150	PE	Illumina X Ten	267541578	220155688	19.28	SAMN30594072	BGI
