## Supplementary material for "Selection-driven trait loss in independently evolved cavefish populations": Table S19

### Sheet: Summary
Population	n	Ecotype	Lineage	Cave Region	Mean_Pi	Median_Pi	Min_Pi	Max_Pi		A.mexicanus_Population_Pair	Mean_Dxy	Mean_Fst	Comparison	Lineage	Code	Population_Pair_Outgroup_Comparisons	Mean_Dxy	Mean_Fst	Notes
AeneusCave*	1	Cave	NA	NA	0.00151	0.0013	0	0.0306		Japones_Yerbaniz	0.000931566	6.23687e-05	Cave-Cave	Lineage2-Lineage2	Cave-Cave_Lineage2-Lineage2	AeneusCave_AeneusSurface	0.00307351	0.194244	Values are averages from across the genome.
CaballoMoroCave	12	Cave	Lineage1	Guatemala	0.00114	0.001	0	0.0304		Japones_Tinaja	0.00179178	0.170392	Cave-Cave	Lineage2-Lineage2	Cave-Cave_Lineage2-Lineage2	AeneusCave_Arroyo	0.00540878	0.123015	17,994 x 50 kb windows
Escondido	9	Cave	Lineage1	Guatemala	0.00041	0.0001	0	0.0317		Japones_Sabinos	0.00181312	0.238295	Cave-Cave	Lineage2-Lineage2	Cave-Cave_Lineage2-Lineage2	AeneusCave_CaballoMoroCave	0.0055967	0.405398	458,490,670 sites total included in the calculations
Jineo	5	Cave	Lineage1	Guatemala	0.00046	0.0002	0	0.0372		Japones_Tigre	0.00148085	0.259855	Cave-Cave	Lineage2-Lineage2	Cave-Cave_Lineage2-Lineage2	AeneusCave_CaballoMoroCaveEyed	0.0056431	0.210172
Molino	15	Cave	Lineage1	Guatemala	0.00044	0.0002	0	0.0289		Japones_Montecillos	0.00163844	0.287968	Cave-Cave	Lineage2-Lineage2	Cave-Cave_Lineage2-Lineage2	AeneusCave_CaballoMoroSurface	0.00564686	0.208177
Vasquez	8	Cave	Lineage1	Guatemala	0.00044	0.0002	0	0.0228		Japones_Pachon	0.00223019	0.293018	Cave-Cave	Lineage2-Lineage2	Cave-Cave_Lineage2-Lineage2	AeneusCave_Chica	0.00539091	0.137321
Japones	4	Cave	Lineage2	El Abra	0.00099	0.0007	0	0.0307		Japones_Jos	0.00164723	0.302641	Cave-Cave	Lineage2-Lineage2	Cave-Cave_Lineage2-Lineage2	AeneusCave_Choy	0.00558164	0.145987
Jos	5	Cave	Lineage2	El Abra	0.00079	0.0005	0	0.0284		Japones_PalmaSeca	0.00161977	0.322872	Cave-Cave	Lineage2-Lineage2	Cave-Cave_Lineage2-Lineage2	AeneusCave_Escondido	0.00561971	0.697021
Montecillos	9	Cave	Lineage2	El Abra	0.00079	0.0005	0	0.0263		CaballoMoroCave_Japones	0.0043743	0.592393	Cave-Cave	Lineage1-Lineage2	Cave-Cave_Lineage1-Lineage2	AeneusCave_Gallinas	0.00494828	0.38681
Pachon	19	Cave	Lineage2	El Abra	0.00099	0.0007	0	0.0188		Japones_Molino	0.00434141	0.743874	Cave-Cave	Lineage1-Lineage2	Cave-Cave_Lineage1-Lineage2	AeneusCave_Japlan	0.00556597	0.498284
PalmaSeca	8	Cave	Lineage2	El Abra	0.00068	0.0004	0	0.0231		Japones_Jineo	0.00438312	0.756373	Cave-Cave	Lineage1-Lineage2	Cave-Cave_Lineage1-Lineage2	AeneusCave_Japones	0.00506422	0.567925
Sabinos	2	Cave	Lineage2	El Abra	0.00113	0.0007	0	0.0304		Japones_Vasquez	0.00440891	0.763967	Cave-Cave	Lineage1-Lineage2	Cave-Cave_Lineage1-Lineage2	AeneusCave_Jineo	0.00561388	0.729433
Tigre	10	Cave	Lineage2	El Abra	0.00071	0.0005	0	0.0158		Escondido_Japones	0.00438531	0.771073	Cave-Cave	Lineage1-Lineage2	Cave-Cave_Lineage1-Lineage2	AeneusCave_Jos	0.00497499	0.612175
Tinaja	20	Cave	Lineage2	El Abra	0.00117	0.0009	0.0001	0.0282		Jos_Montecillos	0.000789041	0	Cave-Cave	Lineage2-Lineage2	Cave-Cave_Lineage2-Lineage2	AeneusCave_Mante	0.00574	0.13252
Yerbaniz	7	Cave	Lineage2	El Abra	0.00088	0.0005	0	0.0254		Jineo_Molino	0.000454857	0.00564926	Cave-Cave	Lineage1-Lineage1	Cave-Cave_Lineage1-Lineage1	AeneusCave_Micos	0.00572191	0.610668
Chica	19	Cave (hybird)	Lineage1	El Abra	0.00257	0.0026	0	0.0231		Sabinos_Tinaja	0.00123511	0.011507	Cave-Cave	Lineage2-Lineage2	Cave-Cave_Lineage2-Lineage2	AeneusCave_Molino	0.00557452	0.606494
Subterraneo	8	Cave (hybird)	Lineage2	Micos	0.00176	0.0017	0	0.025		Jos_Tinaja	0.00105077	0.0183508	Cave-Cave	Lineage2-Lineage2	Cave-Cave_Lineage2-Lineage2	AeneusCave_Montecillos	0.00494985	0.525016
Arroyo	10	Cave (hybird)	Lineage2	El Abra	0.00373	0.0035	0.0011	0.033		Jos_PalmaSeca	0.000762893	0.020456	Cave-Cave	Lineage2-Lineage2	Cave-Cave_Lineage2-Lineage2	AeneusCave_Pachon	0.00516119	0.3528
CaballoMoroCaveEyed	17	Cave (hybird)	Lineage1	Guatemala	0.0021	0.0022	0	0.0275		Montecillos_PalmaSeca	0.00076062	0.0216846	Cave-Cave	Lineage2-Lineage2	Cave-Cave_Lineage2-Lineage2	AeneusCave_PalmaSeca	0.00496194	0.582843
Toro	3	Cave (hybird)	Lineage2	El Abra	0.00285	0.0028	0	0.0292		Montecillos_Tinaja	0.00104678	0.0246313	Cave-Cave	Lineage2-Lineage2	Cave-Cave_Lineage2-Lineage2	AeneusCave_Peroles	0.00516311	0.324102
AeneusSurface*	1	Surface	NA	NA	0.00302	0.003	0	0.0309		Tigre_Tinaja	0.00101682	0.0285225	Cave-Cave	Lineage2-Lineage2	Cave-Cave_Lineage2-Lineage2	AeneusCave_Rascon	0.00489812	0.149763
CaballoMoroSurface	6	Surface	Lineage1	NA	0.00356	0.0035	0.0005	0.027		Montecillos_Sabinos	0.00104872	0.0313795	Cave-Cave	Lineage2-Lineage2	Cave-Cave_Lineage2-Lineage2	AeneusCave_Sabinos	0.00509285	0.639089
Choy	9	Surface	Lineage1	NA	0.00369	0.0036	0.0003	0.0302		PalmaSeca_Tinaja	0.00102095	0.0351696	Cave-Cave	Lineage2-Lineage2	Cave-Cave_Lineage2-Lineage2	AeneusCave_Subterraneo	0.00560027	0.371636
Japlan	1	Surface	Lineage1	NA	0.00309	0.003	0.0001	0.0305		Sabinos_Tigre	0.00102761	0.0363552	Cave-Cave	Lineage2-Lineage2	Cave-Cave_Lineage2-Lineage2	AeneusCave_Tigre	0.00465642	0.504775
Mante	10	Surface	Lineage1	NA	0.00386	0.0038	0.0002	0.0336		Jos_Sabinos	0.00104747	0.0394075	Cave-Cave	Lineage2-Lineage2	Cave-Cave_Lineage2-Lineage2	AeneusCave_Tinaja	0.0049525	0.274258
Micos	1	Surface	Lineage1	NA	0.00215	0.0013	0	0.0433		PalmaSeca_Sabinos	0.00101787	0.0484359	Cave-Cave	Lineage2-Lineage2	Cave-Cave_Lineage2-Lineage2	AeneusCave_Toro	0.00531444	0.369588
Gallinas	3	Surface	Lineage2	NA	0.00236	0.0022	0.0003	0.0259		Jos_Tigre	0.000851056	0.0602363	Cave-Cave	Lineage2-Lineage2	Cave-Cave_Lineage2-Lineage2	AeneusCave_Vasquez	0.00565797	0.693541
Peroles	9	Surface	Lineage2	NA	0.00156	0.0014	0.0001	0.0261		Montecillos_Tigre	0.000845782	0.0628675	Cave-Cave	Lineage2-Lineage2	Cave-Cave_Lineage2-Lineage2	AeneusCave_Yerbaniz	0.00505343	0.553365
Rascon	14	Surface	Lineage2	NA	0.00237	0.0022	0.0003	0.0272		PalmaSeca_Tigre	0.00081869	0.0880098	Cave-Cave	Lineage2-Lineage2	Cave-Cave_Lineage2-Lineage2	AeneusSurface_Arroyo	0.00515974	0.079669
										Escondido_Jineo	0.000647438	0.103672	Cave-Cave	Lineage1-Lineage1	Cave-Cave_Lineage1-Lineage1	AeneusSurface_CaballoMoroCave	0.00534361	0.319829
										Escondido_Molino	0.000646377	0.104035	Cave-Cave	Lineage1-Lineage1	Cave-Cave_Lineage1-Lineage1	AeneusSurface_CaballoMoroCaveEyed	0.00539398	0.160271
*Outgroup										Tinaja_Yerbaniz	0.00175699	0.203847	Cave-Cave	Lineage2-Lineage2	Cave-Cave_Lineage2-Lineage2	AeneusSurface_CaballoMoroSurface	0.00540245	0.144906
										Sabinos_Yerbaniz	0.00177664	0.241012	Cave-Cave	Lineage2-Lineage2	Cave-Cave_Lineage2-Lineage2	AeneusSurface_Chica	0.00513895	0.0987478
										Pachon_Sabinos	0.00262797	0.253602	Cave-Cave	Lineage2-Lineage2	Cave-Cave_Lineage2-Lineage2	AeneusSurface_Choy	0.00533556	0.0994316
										Tigre_Yerbaniz	0.0014443	0.291665	Cave-Cave	Lineage2-Lineage2	Cave-Cave_Lineage2-Lineage2	AeneusSurface_Escondido	0.00537088	0.567033
										Montecillos_Yerbaniz	0.00159902	0.316354	Cave-Cave	Lineage2-Lineage2	Cave-Cave_Lineage2-Lineage2	AeneusSurface_Gallinas	0.00465227	0.258961
										CaballoMoroCave_Vasquez	0.00171946	0.319588	Cave-Cave	Lineage1-Lineage1	Cave-Cave_Lineage1-Lineage1	AeneusSurface_Japlan	0.00532766	0.340453
										Jos_Yerbaniz	0.00160722	0.320035	Cave-Cave	Lineage2-Lineage2	Cave-Cave_Lineage2-Lineage2	AeneusSurface_Japones	0.00480215	0.431489
										Pachon_Yerbaniz	0.00220346	0.332068	Cave-Cave	Lineage2-Lineage2	Cave-Cave_Lineage2-Lineage2	AeneusSurface_Jineo	0.00536437	0.589388
										PalmaSeca_Yerbaniz	0.0015792	0.349226	Cave-Cave	Lineage2-Lineage2	Cave-Cave_Lineage2-Lineage2	AeneusSurface_Jos	0.00471424	0.465419
										Jos_Pachon	0.00247778	0.375513	Cave-Cave	Lineage2-Lineage2	Cave-Cave_Lineage2-Lineage2	AeneusSurface_Mante	0.00550152	0.0915272
										Pachon_Tinaja	0.00255336	0.392798	Cave-Cave	Lineage2-Lineage2	Cave-Cave_Lineage2-Lineage2	AeneusSurface_Micos	0.00547501	0.446445
										Pachon_Tigre	0.00225303	0.415563	Cave-Cave	Lineage2-Lineage2	Cave-Cave_Lineage2-Lineage2	AeneusSurface_Molino	0.00532269	0.49122
										Montecillos_Pachon	0.00246084	0.427899	Cave-Cave	Lineage2-Lineage2	Cave-Cave_Lineage2-Lineage2	AeneusSurface_Montecillos	0.00468811	0.399377
										Pachon_PalmaSeca	0.0024568	0.4366	Cave-Cave	Lineage2-Lineage2	Cave-Cave_Lineage2-Lineage2	AeneusSurface_Pachon	0.00489794	0.269723
										CaballoMoroCave_Jineo	0.00273121	0.449142	Cave-Cave	Lineage1-Lineage1	Cave-Cave_Lineage1-Lineage1	AeneusSurface_PalmaSeca	0.00470054	0.446697
										CaballoMoroCave_Sabinos	0.00449444	0.47479	Cave-Cave	Lineage1-Lineage2	Cave-Cave_Lineage1-Lineage2	AeneusSurface_Peroles	0.00489269	0.238797
										CaballoMoroCave_Escondido	0.00269913	0.503351	Cave-Cave	Lineage1-Lineage1	Cave-Cave_Lineage1-Lineage1	AeneusSurface_Rascon	0.00459824	0.0988033
										CaballoMoroCave_Molino	0.00270139	0.522597	Cave-Cave	Lineage1-Lineage1	Cave-Cave_Lineage1-Lineage1	AeneusSurface_Sabinos	0.00483103	0.473856
										Jineo_Tinaja	0.00434064	0.573935	Cave-Cave	Lineage1-Lineage2	Cave-Cave_Lineage1-Lineage2	AeneusSurface_Subterraneo	0.00535364	0.287315
										CaballoMoroCave_Tinaja	0.00432736	0.591328	Cave-Cave	Lineage1-Lineage2	Cave-Cave_Lineage1-Lineage2	AeneusSurface_Tigre	0.00439509	0.374913
										CaballoMoroCave_Jos	0.00439249	0.615418	Cave-Cave	Lineage1-Lineage2	Cave-Cave_Lineage1-Lineage2	AeneusSurface_Tinaja	0.00468896	0.202604
										CaballoMoroCave_Pachon	0.00430049	0.622377	Cave-Cave	Lineage1-Lineage2	Cave-Cave_Lineage1-Lineage2	AeneusSurface_Toro	0.0050612	0.256622
										Jineo_Pachon	0.00432686	0.629287	Cave-Cave	Lineage2-Lineage2	Cave-Cave_Lineage2-Lineage2	AeneusSurface_Vasquez	0.00540694	0.564308
										CaballoMoroCave_Yerbaniz	0.00437073	0.6312	Cave-Cave	Lineage1-Lineage2	Cave-Cave_Lineage1-Lineage2	AeneusSurface_Yerbaniz	0.00479168	0.423668
										Tinaja_Vasquez	0.00437294	0.641713	Cave-Cave	Lineage1-Lineage2	Cave-Cave_Lineage1-Lineage2
										CaballoMoroCave_Tigre	0.00400117	0.64663	Cave-Cave	Lineage2-Lineage2	Cave-Cave_Lineage2-Lineage2
										CaballoMoroCave_Montecillos	0.00436061	0.656083	Cave-Cave	Lineage2-Lineage2	Cave-Cave_Lineage2-Lineage2
										Escondido_Tinaja	0.00434473	0.657717	Cave-Cave	Lineage2-Lineage2	Cave-Cave_Lineage2-Lineage2
										CaballoMoroCave_PalmaSeca	0.00438636	0.666907	Cave-Cave	Lineage2-Lineage2	Cave-Cave_Lineage2-Lineage2
										Molino_Sabinos	0.004461	0.667249	Cave-Cave	Lineage2-Lineage2	Cave-Cave_Lineage2-Lineage2
										Pachon_Vasquez	0.00434822	0.685303	Cave-Cave	Lineage2-Lineage2	Cave-Cave_Lineage2-Lineage2
										Molino_Tinaja	0.00429274	0.696645	Cave-Cave	Lineage2-Lineage2	Cave-Cave_Lineage2-Lineage2
										Escondido_Pachon	0.00432876	0.700059	Cave-Cave	Lineage2-Lineage2	Cave-Cave_Lineage2-Lineage2
										Molino_Vasquez	0.00300128	0.705478	Cave-Cave	Lineage2-Lineage2	Cave-Cave_Lineage2-Lineage2
										Jineo_Vasquez	0.00302635	0.720918	Cave-Cave	Lineage2-Lineage2	Cave-Cave_Lineage2-Lineage2
										Molino_Pachon	0.00428009	0.729334	Cave-Cave	Lineage2-Lineage2	Cave-Cave_Lineage2-Lineage2
										Sabinos_Vasquez	0.00453581	0.729529	Cave-Cave	Lineage2-Lineage2	Cave-Cave_Lineage2-Lineage2
										Escondido_Sabinos	0.00450832	0.734495	Cave-Cave	Lineage2-Lineage2	Cave-Cave_Lineage2-Lineage2
										Escondido_Vasquez	0.00300166	0.735823	Cave-Cave	Lineage2-Lineage2	Cave-Cave_Lineage2-Lineage2
										Jineo_Sabinos	0.00450442	0.749807	Cave-Cave	Lineage2-Lineage2	Cave-Cave_Lineage2-Lineage2
										Jineo_Tigre	0.0040194	0.751055	Cave-Cave	Lineage2-Lineage2	Cave-Cave_Lineage2-Lineage2
										Jineo_Yerbaniz	0.00437932	0.76084	Cave-Cave	Lineage2-Lineage2	Cave-Cave_Lineage2-Lineage2
										Jineo_Montecillos	0.00436546	0.761502	Cave-Cave	Lineage2-Lineage2	Cave-Cave_Lineage2-Lineage2
										Molino_Yerbaniz	0.00433662	0.769123	Cave-Cave	Lineage2-Lineage2	Cave-Cave_Lineage2-Lineage2
										Jos_Molino	0.00435311	0.770335	Cave-Cave	Lineage2-Lineage2	Cave-Cave_Lineage2-Lineage2
										Vasquez_Yerbaniz	0.00440376	0.77652	Cave-Cave	Lineage2-Lineage2	Cave-Cave_Lineage2-Lineage2
										Tigre_Vasquez	0.00405016	0.777066	Cave-Cave	Lineage2-Lineage2	Cave-Cave_Lineage2-Lineage2
										Molino_Tigre	0.00396996	0.781333	Cave-Cave	Lineage2-Lineage2	Cave-Cave_Lineage2-Lineage2
										Montecillos_Vasquez	0.00439633	0.784535	Cave-Cave	Lineage2-Lineage2	Cave-Cave_Lineage2-Lineage2
										Escondido_Yerbaniz	0.00438233	0.784607	Cave-Cave	Lineage2-Lineage2	Cave-Cave_Lineage2-Lineage2
										Molino_Montecillos	0.00432202	0.785909	Cave-Cave	Lineage2-Lineage2	Cave-Cave_Lineage2-Lineage2
										Escondido_Tigre	0.0040232	0.786627	Cave-Cave	Lineage2-Lineage2	Cave-Cave_Lineage2-Lineage2
										Jineo_Jos	0.00439451	0.791889	Cave-Cave	Lineage2-Lineage2	Cave-Cave_Lineage2-Lineage2
										Escondido_Montecillos	0.00436921	0.793112	Cave-Cave	Lineage2-Lineage2	Cave-Cave_Lineage2-Lineage2
										Jos_Vasquez	0.0044254	0.794764	Cave-Cave	Lineage2-Lineage2	Cave-Cave_Lineage2-Lineage2
										Jineo_PalmaSeca	0.0043897	0.794964	Cave-Cave	Lineage2-Lineage2	Cave-Cave_Lineage2-Lineage2
										Escondido_Jos	0.00439971	0.801071	Cave-Cave	Lineage2-Lineage2	Cave-Cave_Lineage2-Lineage2
										Molino_PalmaSeca	0.00434723	0.801975	Cave-Cave	Lineage2-Lineage2	Cave-Cave_Lineage2-Lineage2
										PalmaSeca_Vasquez	0.00442062	0.809266	Cave-Cave	Lineage2-Lineage2	Cave-Cave_Lineage2-Lineage2
										Escondido_PalmaSeca	0.00439364	0.816897	Cave-Cave	Lineage2-Lineage2	Cave-Cave_Lineage2-Lineage2
										Rascon_Sabinos	0.00338231	0.150955	Surface-Cave	Lineage2-Lineage2	Surface-Cave_Lineage2-Lineage2
										Mante_Sabinos	0.00492107	0.178784	Surface-Cave	Lineage1-Lineage2	Surface-Cave_Lineage1-Lineage2
										Choy_Sabinos	0.00472363	0.189235	Surface-Cave	Lineage1-Lineage2	Surface-Cave_Lineage1-Lineage2
										Gallinas_Tinaja	0.00334337	0.253993	Surface-Cave	Lineage2-Lineage2	Surface-Cave_Lineage2-Lineage2
										CaballoMoroSurface_Sabinos	0.0047989	0.256894	Surface-Cave	Lineage1-Lineage2	Surface-Cave_Lineage1-Lineage2
										Jos_Rascon	0.00324642	0.26469	Surface-Cave	Lineage2-Lineage2	Surface-Cave_Lineage2-Lineage2
										Japones_Rascon	0.00340482	0.265638	Surface-Cave	Lineage2-Lineage2	Surface-Cave_Lineage2-Lineage2
										Japones_Mante	0.00480005	0.281238	Surface-Cave	Lineage1-Lineage2	Surface-Cave_Lineage1-Lineage2
										Choy_Japones	0.00460376	0.289747	Surface-Cave	Lineage1-Lineage2	Surface-Cave_Lineage1-Lineage2
										Jineo_Mante	0.00457755	0.295113	Surface-Cave	Lineage1-Lineage1	Surface-Cave_Lineage1-Lineage1
										Jos_Mante	0.00482695	0.296556	Surface-Cave	Lineage1-Lineage2	Surface-Cave_Lineage1-Lineage2
										CaballoMoroCave_Choy	0.00431493	0.30656	Surface-Cave	Lineage1-Lineage1	Surface-Cave_Lineage1-Lineage1
										Choy_Jos	0.00463342	0.306605	Surface-Cave	Lineage1-Lineage2	Surface-Cave_Lineage1-Lineage2
										Choy_Jineo	0.0043963	0.307706	Surface-Cave	Lineage1-Lineage1	Surface-Cave_Lineage1-Lineage1
										CaballoMoroCave_Mante	0.00451852	0.308597	Surface-Cave	Lineage1-Lineage1	Surface-Cave_Lineage1-Lineage1
										Rascon_Yerbaniz	0.00338734	0.311683	Surface-Cave	Lineage2-Lineage2	Surface-Cave_Lineage2-Lineage2
										Rascon_Tigre	0.0029981	0.314248	Surface-Cave	Lineage2-Lineage2	Surface-Cave_Lineage2-Lineage2
										Rascon_Tinaja	0.00325166	0.323063	Surface-Cave	Lineage2-Lineage2	Surface-Cave_Lineage2-Lineage2
										Mante_Yerbaniz	0.00479769	0.323586	Surface-Cave	Lineage1-Lineage2	Surface-Cave_Lineage1-Lineage2
										Montecillos_Rascon	0.00322542	0.327298	Surface-Cave	Lineage2-Lineage2	Surface-Cave_Lineage2-Lineage2
										CaballoMoroCave_CaballoMoroSurface	0.00431711	0.327736	Surface-Cave	Lineage1-Lineage1	Surface-Cave_Lineage1-Lineage1
										PalmaSeca_Rascon	0.00322751	0.328132	Surface-Cave	Lineage2-Lineage2	Surface-Cave_Lineage2-Lineage2
										Choy_Yerbaniz	0.00460118	0.330314	Surface-Cave	Lineage1-Lineage2	Surface-Cave_Lineage1-Lineage2
										Mante_Tigre	0.00440018	0.331383	Surface-Cave	Lineage1-Lineage2	Surface-Cave_Lineage1-Lineage2
										Choy_Tigre	0.00419504	0.332984	Surface-Cave	Lineage1-Lineage2	Surface-Cave_Lineage1-Lineage2
										Choy_Tinaja	0.00453264	0.333976	Surface-Cave	Lineage1-Lineage2	Surface-Cave_Lineage1-Lineage2
										Gallinas_Pachon	0.00364462	0.334113	Surface-Cave	Lineage2-Lineage2	Surface-Cave_Lineage2-Lineage2
										Mante_Tinaja	0.00473949	0.342149	Surface-Cave	Lineage1-Lineage2	Surface-Cave_Lineage1-Lineage2
										CaballoMoroSurface_Tinaja	0.00461243	0.342569	Surface-Cave	Lineage1-Lineage2	Surface-Cave_Lineage1-Lineage2
										Gallinas_Sabinos	0.00347096	0.344242	Surface-Cave	Lineage2-Lineage2	Surface-Cave_Lineage2-Lineage2
										CaballoMoroSurface_Japones	0.00468045	0.351438	Surface-Cave	Lineage1-Lineage2	Surface-Cave_Lineage1-Lineage2
										Choy_Pachon	0.00448123	0.351988	Surface-Cave	Lineage1-Lineage2	Surface-Cave_Lineage1-Lineage2
										Mante_Montecillos	0.0047909	0.353358	Surface-Cave	Lineage1-Lineage2	Surface-Cave_Lineage1-Lineage2
										Mante_Vasquez	0.00460728	0.353477	Surface-Cave	Lineage1-Lineage1	Surface-Cave_Lineage1-Lineage1
										Peroles_Sabinos	0.00375399	0.355263	Surface-Cave	Lineage2-Lineage2	Surface-Cave_Lineage2-Lineage2
										Mante_PalmaSeca	0.00482574	0.355632	Surface-Cave	Lineage1-Lineage2	Surface-Cave_Lineage1-Lineage2
										Mante_Pachon	0.00467821	0.356068	Surface-Cave	Lineage1-Lineage2	Surface-Cave_Lineage1-Lineage2
										Choy_Montecillos	0.00459451	0.358429	Surface-Cave	Lineage1-Lineage2	Surface-Cave_Lineage1-Lineage2
										Choy_Vasquez	0.00441533	0.362758	Surface-Cave	Lineage1-Lineage1	Surface-Cave_Lineage1-Lineage1
										Choy_PalmaSeca	0.00463159	0.363041	Surface-Cave	Lineage1-Lineage2	Surface-Cave_Lineage1-Lineage2
										CaballoMoroSurface_Pachon	0.00452729	0.364437	Surface-Cave	Lineage1-Lineage2	Surface-Cave_Lineage1-Lineage2
										Escondido_Mante	0.00458834	0.367084	Surface-Cave	Lineage1-Lineage1	Surface-Cave_Lineage1-Lineage1
										CaballoMoroSurface_Jos	0.0047124	0.372197	Surface-Cave	Lineage1-Lineage2	Surface-Cave_Lineage1-Lineage2
										CaballoMoroSurface_Jineo	0.0044277	0.374755	Surface-Cave	Lineage1-Lineage1	Surface-Cave_Lineage1-Lineage1
										Choy_Escondido	0.00440609	0.376634	Surface-Cave	Lineage1-Lineage1	Surface-Cave_Lineage1-Lineage1
										Gallinas_Tigre	0.00308723	0.377061	Surface-Cave	Lineage2-Lineage2	Surface-Cave_Lineage2-Lineage2
										CaballoMoroSurface_Tigre	0.0042703	0.379174	Surface-Cave	Lineage1-Lineage2	Surface-Cave_Lineage1-Lineage2
										CaballoMoroSurface_Yerbaniz	0.00467955	0.385278	Surface-Cave	Lineage1-Lineage2	Surface-Cave_Lineage1-Lineage2
										Pachon_Rascon	0.00357484	0.387335	Surface-Cave	Lineage2-Lineage2	Surface-Cave_Lineage2-Lineage2
										Gallinas_Japones	0.00348219	0.399142	Surface-Cave	Lineage2-Lineage2	Surface-Cave_Lineage2-Lineage2
										Jineo_Rascon	0.00439722	0.399877	Surface-Cave	Lineage1-Lineage2	Surface-Cave_Lineage1-Lineage2
										Gallinas_Montecillos	0.00331378	0.400481	Surface-Cave	Lineage2-Lineage2	Surface-Cave_Lineage2-Lineage2
										Mante_Molino	0.00454062	0.401537	Surface-Cave	Lineage1-Lineage1	Surface-Cave_Lineage1-Lineage1
										Choy_Molino	0.00434979	0.405433	Surface-Cave	Lineage1-Lineage1	Surface-Cave_Lineage1-Lineage1
										CaballoMoroSurface_Montecillos	0.00467584	0.406831	Surface-Cave	Lineage1-Lineage2	Surface-Cave_Lineage1-Lineage2
										Gallinas_Yerbaniz	0.00346504	0.413509	Surface-Cave	Lineage2-Lineage2	Surface-Cave_Lineage2-Lineage2
										Gallinas_Jos	0.00333277	0.414401	Surface-Cave	Lineage2-Lineage2	Surface-Cave_Lineage2-Lineage2
										CaballoMoroSurface_Vasquez	0.00443979	0.417639	Surface-Cave	Lineage1-Lineage1	Surface-Cave_Lineage1-Lineage1
										CaballoMoroSurface_PalmaSeca	0.00471174	0.418035	Surface-Cave	Lineage1-Lineage2	Surface-Cave_Lineage1-Lineage2
										CaballoMoroCave_Gallinas	0.00444438	0.420182	Surface-Cave	Lineage1-Lineage2	Surface-Cave_Lineage1-Lineage2
										CaballoMoroSurface_Escondido	0.0044368	0.430298	Surface-Cave	Lineage1-Lineage1	Surface-Cave_Lineage1-Lineage1
										Gallinas_PalmaSeca	0.00331621	0.430931	Surface-Cave	Lineage1-Lineage2	Surface-Cave_Lineage1-Lineage2
										CaballoMoroCave_Rascon	0.0043859	0.434928	Surface-Cave	Lineage1-Lineage2	Surface-Cave_Lineage1-Lineage2
										CaballoMoroSurface_Molino	0.00438345	0.441514	Surface-Cave	Lineage1-Lineage1	Surface-Cave_Lineage1-Lineage1
										Peroles_Tinaja	0.00363948	0.46491	Surface-Cave	Lineage2-Lineage2	Surface-Cave_Lineage2-Lineage2
										Rascon_Vasquez	0.00442795	0.471785	Surface-Cave	Lineage1-Lineage2	Surface-Cave_Lineage1-Lineage2
										Japones_Peroles	0.00377389	0.486747	Surface-Cave	Lineage2-Lineage2	Surface-Cave_Lineage2-Lineage2
										Escondido_Rascon	0.00440015	0.487959	Surface-Cave	Lineage1-Lineage2	Surface-Cave_Lineage1-Lineage2
										Jos_Peroles	0.00361661	0.496022	Surface-Cave	Lineage2-Lineage2	Surface-Cave_Lineage2-Lineage2
										Peroles_Yerbaniz	0.00375493	0.526861	Surface-Cave	Lineage2-Lineage2	Surface-Cave_Lineage2-Lineage2
										Peroles_Tigre	0.00337201	0.529912	Surface-Cave	Lineage2-Lineage2	Surface-Cave_Lineage2-Lineage2
										Pachon_Peroles	0.00395206	0.531287	Surface-Cave	Lineage2-Lineage2	Surface-Cave_Lineage2-Lineage2
										Molino_Rascon	0.0043518	0.533046	Surface-Cave	Lineage1-Lineage2	Surface-Cave_Lineage1-Lineage2
										Montecillos_Peroles	0.003599	0.538585	Surface-Cave	Lineage2-Lineage2	Surface-Cave_Lineage2-Lineage2
										PalmaSeca_Peroles	0.00359886	0.550225	Surface-Cave	Lineage2-Lineage2	Surface-Cave_Lineage2-Lineage2
										Gallinas_Molino	0.00441873	0.568407	Surface-Cave	Lineage1-Lineage2	Surface-Cave_Lineage1-Lineage2
										CaballoMoroCave_Peroles	0.00476719	0.579928	Surface-Cave	Lineage1-Lineage2	Surface-Cave_Lineage1-Lineage2
										Gallinas_Jineo	0.00445871	0.582325	Surface-Cave	Lineage1-Lineage2	Surface-Cave_Lineage1-Lineage2
										Gallinas_Vasquez	0.00448391	0.592797	Surface-Cave	Lineage1-Lineage2	Surface-Cave_Lineage1-Lineage2
										Escondido_Gallinas	0.00446241	0.599125	Surface-Cave	Lineage1-Lineage2	Surface-Cave_Lineage1-Lineage2
										Jineo_Peroles	0.00477932	0.621387	Surface-Cave	Lineage1-Lineage2	Surface-Cave_Lineage1-Lineage2
										Peroles_Vasquez	0.00480055	0.667932	Surface-Cave	Lineage1-Lineage2	Surface-Cave_Lineage1-Lineage2
										Escondido_Peroles	0.00478169	0.680082	Surface-Cave	Lineage1-Lineage2	Surface-Cave_Lineage1-Lineage2
										Molino_Peroles	0.00473949	0.693434	Surface-Cave	Lineage1-Lineage2	Surface-Cave_Lineage1-Lineage2
										Gallinas_Rascon	0.00237701	0.00140225	Surface-Surface	Lineage2-Lineage2	Surface-Surface_Lineage2-Lineage2
										Choy_Mante	0.00405158	0.0372941	Surface-Surface	Lineage1-Lineage1	Surface-Surface_Lineage1-Lineage1
										CaballoMoroSurface_Choy	0.00390888	0.037956	Surface-Surface	Lineage1-Lineage1	Surface-Surface_Lineage1-Lineage1
										CaballoMoroSurface_Mante	0.00404896	0.0433744	Surface-Surface	Lineage1-Lineage1	Surface-Surface_Lineage1-Lineage1
										Gallinas_Mante	0.00487898	0.16413	Surface-Surface	Lineage1-Lineage2	Surface-Surface_Lineage1-Lineage2
										Choy_Gallinas	0.00467869	0.167563	Surface-Surface	Lineage1-Lineage2	Surface-Surface_Lineage1-Lineage2
										Choy_Rascon	0.00461842	0.216789	Surface-Surface	Lineage1-Lineage2	Surface-Surface_Lineage1-Lineage2
										CaballoMoroSurface_Gallinas	0.0047561	0.217177	Surface-Surface	Lineage1-Lineage2	Surface-Surface_Lineage1-Lineage2
										CaballoMoroSurface_Rascon	0.00470017	0.222119	Surface-Surface	Lineage1-Lineage2	Surface-Surface_Lineage1-Lineage2
										Mante_Rascon	0.00482455	0.227685	Surface-Surface	Lineage1-Lineage2	Surface-Surface_Lineage1-Lineage2
										Gallinas_Peroles	0.00326367	0.234939	Surface-Surface	Lineage2-Lineage2	Surface-Surface_Lineage2-Lineage2
										Peroles_Rascon	0.00324144	0.239628	Surface-Surface	Lineage2-Lineage2	Surface-Surface_Lineage2-Lineage2
										Mante_Peroles	0.00516702	0.319377	Surface-Surface	Lineage1-Lineage2	Surface-Surface_Lineage1-Lineage2
										Choy_Peroles	0.00497769	0.321095	Surface-Surface	Lineage1-Lineage2	Surface-Surface_Lineage1-Lineage2
										CaballoMoroSurface_Peroles	0.0050603	0.35159	Surface-Surface	Lineage1-Lineage2	Surface-Surface_Lineage1-Lineage2
										Choy_Micos	0.00406641	0.059111	Surface-Cave
										Mante_Micos	0.00443615	0.065091	Surface-Cave
										Japlan_Tinaja	0.00447694	0.189369	Surface-Cave
										Japlan_Pachon	0.00450173	0.243361	Surface-Cave
										CaballoMoroCave_Japlan	0.00446311	0.256514	Surface-Cave
										Japlan_Tigre	0.00414956	0.347867	Surface-Cave
										Japlan_Montecillos	0.00451181	0.379192	Surface-Cave
										Japlan_Yerbaniz	0.00453915	0.396756	Surface-Cave
										Japlan_Japones	0.00453673	0.401787	Surface-Cave
										Japlan_Molino	0.00445099	0.420147	Surface-Cave
										Japlan_PalmaSeca	0.00453819	0.426016	Surface-Cave
										Japlan_Jos	0.00454309	0.44257	Surface-Cave
										Japlan_Sabinos	0.00464403	0.44834	Surface-Cave
										Japones_Micos	0.00459528	0.490945	Surface-Cave
										Japlan_Vasquez	0.00453079	0.492994	Surface-Cave
										Escondido_Japlan	0.00449824	0.496376	Surface-Cave
										Japlan_Jineo	0.00449248	0.515948	Surface-Cave
										Micos_Tinaja	0.00453107	0.23144	Surface-Cave
										Micos_Pachon	0.00450594	0.292376	Surface-Cave
										CaballoMoroCave_Micos	0.00435881	0.301659	Surface-Cave
										Micos_Tigre	0.00420765	0.432951	Surface-Cave
										Micos_Montecillos	0.0045782	0.460942	Surface-Cave
										Micos_Yerbaniz	0.00459141	0.480385	Surface-Cave
										Micos_Molino	0.00439236	0.494262	Surface-Cave
										Micos_PalmaSeca	0.00460973	0.515916	Surface-Cave
										Jos_Micos	0.00461287	0.539187	Surface-Cave
										Micos_Sabinos	0.00470717	0.55806	Surface-Cave
										Micos_Vasquez	0.00443277	0.577955	Surface-Cave
										Escondido_Micos	0.00443476	0.584481	Surface-Cave
										Jineo_Micos	0.00442629	0.612352	Surface-Cave
										Japlan_Mante	0.00442941	0.0429811	Surface-Surface
										Choy_Japlan	0.0043122	0.0472344	Surface-Surface
										CaballoMoroSurface_Japlan	0.00440509	0.0779852	Surface-Surface
										Japlan_Rascon	0.00451528	0.0945009	Surface-Surface
										CaballoMoroSurface_Micos	0.00417276	0.096259	Surface-Surface
										Micos_Rascon	0.00461788	0.123165	Surface-Surface
										Japlan_Peroles	0.00471856	0.223323	Surface-Surface
										Gallinas_Japlan	0.0045693	0.245443	Surface-Surface
										Micos_Peroles	0.00498741	0.286786	Surface-Surface
										Gallinas_Micos	0.00467048	0.323414	Surface-Surface
										Japlan_Micos	0.00454533	0.350505	Surface-Surface
										CaballoMoroCaveEyed_Japones	0.00449604	0.394924	Cave-Cave
										CaballoMoroCave_CaballoMoroCaveEyed	0.00205941	0.0962219	Cave-Cave
										CaballoMoroCaveEyed_Vasquez	0.00254644	0.264033	Cave-Cave
										CaballoMoroCaveEyed_Sabinos	0.00461352	0.26644	Cave-Cave
										CaballoMoroCaveEyed_Jineo	0.00320099	0.296789	Cave-Cave
										CaballoMoroCaveEyed_Escondido	0.00317974	0.366923	Cave-Cave
										CaballoMoroCaveEyed_Molino	0.00316693	0.410783	Cave-Cave
										CaballoMoroCaveEyed_Jos	0.00451788	0.411471	Cave-Cave
										CaballoMoroCaveEyed_Yerbaniz	0.00449289	0.446226	Cave-Cave
										CaballoMoroCaveEyed_Tigre	0.00411285	0.470998	Cave-Cave
										CaballoMoroCaveEyed_PalmaSeca	0.00451413	0.482325	Cave-Cave
										CaballoMoroCaveEyed_Montecillos	0.00448572	0.48306	Cave-Cave
										CaballoMoroCaveEyed_Tinaja	0.00444281	0.487844	Cave-Cave
										CaballoMoroCaveEyed_Pachon	0.00439445	0.504194	Cave-Cave
										CaballoMoroCaveEyed_Japlan	0.00448155	0.116866	Surface-Cave
										CaballoMoroCaveEyed_CaballoMoroSurface	0.00414839	0.188491	Surface-Cave
										CaballoMoroCaveEyed_Choy	0.00423618	0.199496	Surface-Cave
										CaballoMoroCaveEyed_Mante	0.00442503	0.208815	Surface-Cave
										CaballoMoroCaveEyed_Gallinas	0.00456815	0.252833	Surface-Cave
										CaballoMoroCaveEyed_Rascon	0.00451005	0.350886	Surface-Cave
										CaballoMoroCaveEyed_Peroles	0.00488266	0.441605	Surface-Cave
										CaballoMoroCaveEyed_Micos	0.00433671	0.138697	Surface-Cave
										Arroyo_Japones	0.0033561	0.141354	Cave-Cave
										Chica_Japones	0.00333765	0.19273	Cave-Cave
										Japones_Toro	0.00301674	0.238457	Cave-Cave
										Japones_Subterraneo	0.0044864	0.538676	Cave-Cave
										Arroyo_Toro	0.00368022	0.0388115	Cave-Cave
										Chica_Toro	0.00323827	0.0480074	Cave-Cave
										Arroyo_Sabinos	0.00313552	0.0595433	Cave-Cave
										Chica_Sabinos	0.0031658	0.0914388	Cave-Cave
										Arroyo_Chica	0.00381303	0.0956858	Cave-Cave
										Tinaja_Toro	0.00269844	0.102651	Cave-Cave
										Arroyo_Jos	0.00301567	0.113976	Cave-Cave
										Arroyo_Tigre	0.00277161	0.11552	Cave-Cave
										Arroyo_Tinaja	0.00301809	0.122393	Cave-Cave
										Arroyo_Montecillos	0.00299436	0.142497	Cave-Cave
										Tigre_Toro	0.00243383	0.14813	Cave-Cave
										Sabinos_Toro	0.00278067	0.148194	Cave-Cave
										Arroyo_PalmaSeca	0.00299854	0.148755	Cave-Cave
										Chica_Jos	0.00301984	0.163548	Cave-Cave
										Arroyo_Yerbaniz	0.00333895	0.170068	Cave-Cave
										Montecillos_Toro	0.002607	0.174898	Cave-Cave
										Jos_Toro	0.00262345	0.183172	Cave-Cave
										PalmaSeca_Toro	0.00260041	0.196182	Cave-Cave
										Chica_Tigre	0.00278274	0.198389	Cave-Cave
										Chica_Montecillos	0.00300097	0.210329	Cave-Cave
										Chica_PalmaSeca	0.00300067	0.210532	Cave-Cave
										Arroyo_CaballoMoroCaveEyed	0.00440081	0.217029	Cave-Cave
										CaballoMoroCaveEyed_Toro	0.00448399	0.21955	Cave-Cave
										Chica_Tinaja	0.0030619	0.224914	Cave-Cave
										Arroyo_Subterraneo	0.00431535	0.225547	Cave-Cave
										Chica_Yerbaniz	0.00331529	0.230384	Cave-Cave
										Arroyo_Pachon	0.00365681	0.241884	Cave-Cave
										Toro_Yerbaniz	0.00299254	0.250464	Cave-Cave
										Pachon_Toro	0.00342826	0.250941	Cave-Cave
										Chica_Subterraneo	0.00427644	0.294128	Cave-Cave
										Arroyo_Jineo	0.00448182	0.298922	Cave-Cave
										Arroyo_CaballoMoroCave	0.00443125	0.312167	Cave-Cave
										Subterraneo_Toro	0.00433364	0.315451	Cave-Cave
										CaballoMoroCaveEyed_Chica	0.00445044	0.322868	Cave-Cave
										Chica_Jineo	0.00446584	0.342126	Cave-Cave
										Chica_Pachon	0.00362994	0.343397	Cave-Cave
										CaballoMoroCaveEyed_Subterraneo	0.00420456	0.356546	Cave-Cave
										Arroyo_Vasquez	0.00450312	0.357059	Cave-Cave
										Arroyo_Escondido	0.00448868	0.371709	Cave-Cave
										CaballoMoroCave_Toro	0.00444449	0.38081	Cave-Cave
										CaballoMoroCave_Chica	0.00443631	0.396336	Cave-Cave
										Arroyo_Molino	0.00444243	0.406407	Cave-Cave
										Chica_Vasquez	0.00450487	0.416033	Cave-Cave
										Chica_Escondido	0.00448199	0.433576	Cave-Cave
										Sabinos_Subterraneo	0.00460402	0.435626	Cave-Cave
										Chica_Molino	0.00443272	0.488692	Cave-Cave
										Subterraneo_Tinaja	0.00442516	0.509419	Cave-Cave
										CaballoMoroCave_Subterraneo	0.00422497	0.515212	Cave-Cave
										Molino_Toro	0.00443633	0.52376	Cave-Cave
										Jineo_Toro	0.00447387	0.531092	Cave-Cave
										Pachon_Subterraneo	0.00438719	0.540677	Cave-Cave
										Toro_Vasquez	0.00450277	0.543326	Cave-Cave
										Escondido_Toro	0.00448126	0.55035	Cave-Cave
										Jos_Subterraneo	0.00450962	0.562704	Cave-Cave
										Subterraneo_Yerbaniz	0.00448204	0.572431	Cave-Cave
										Subterraneo_Tigre	0.00410159	0.578528	Cave-Cave
										Jineo_Subterraneo	0.00429987	0.581729	Cave-Cave
										Montecillos_Subterraneo	0.00447525	0.593735	Cave-Cave
										PalmaSeca_Subterraneo	0.00450692	0.607976	Cave-Cave
										Subterraneo_Vasquez	0.00430575	0.621598	Cave-Cave
										Escondido_Subterraneo	0.00430741	0.635119	Cave-Cave
										Molino_Subterraneo	0.00426495	0.642858	Cave-Cave
										Arroyo_Japlan	0.00454141	0.0518947	Surface-Cave
										Arroyo_CaballoMoroSurface	0.00421871	0.0721404	Surface-Cave
										Arroyo_Choy	0.0043109	0.0787235	Surface-Cave
										Arroyo_Mante	0.00447631	0.0871002	Surface-Cave
										Arroyo_Gallinas	0.00417564	0.110949	Surface-Cave
										Choy_Toro	0.00436543	0.11294	Surface-Cave
										Mante_Toro	0.00457801	0.114987	Surface-Cave
										Rascon_Toro	0.00391273	0.143143	Surface-Cave
										Chica_Gallinas	0.00414122	0.153438	Surface-Cave
										CaballoMoroSurface_Toro	0.00445025	0.154318	Surface-Cave
										Arroyo_Rascon	0.0041069	0.155499	Surface-Cave
										Chica_Choy	0.00427007	0.156021	Surface-Cave
										CaballoMoroSurface_Chica	0.00436355	0.159034	Surface-Cave
										Chica_Mante	0.00448932	0.170744	Surface-Cave
										Choy_Subterraneo	0.00393516	0.187619	Surface-Cave
										Japlan_Toro	0.00453889	0.205602	Surface-Cave
										Mante_Subterraneo	0.00430641	0.212556	Surface-Cave
										Japlan_Subterraneo	0.00442263	0.217827	Surface-Cave
										CaballoMoroSurface_Subterraneo	0.00404042	0.2258	Surface-Cave
										Gallinas_Toro	0.00398102	0.232962	Surface-Cave
										Chica_Rascon	0.0040774	0.249501	Surface-Cave
										Arroyo_Peroles	0.00446944	0.261842	Surface-Cave
										Peroles_Toro	0.00427736	0.312922	Surface-Cave
										Chica_Peroles	0.00443823	0.333328	Surface-Cave
										Rascon_Subterraneo	0.00450048	0.359999	Surface-Cave
										Gallinas_Subterraneo	0.00455258	0.375183	Surface-Cave
										Peroles_Subterraneo	0.00486704	0.513748	Surface-Cave
										Micos_Subterraneo	0.00186466	0	Surface-Cave
										Arroyo_Micos	0.00443117	0.0692352	Surface-Cave
										Chica_Micos	0.00438685	0.0911989	Surface-Cave
										Micos_Toro	0.00444481	0.263353	Surface-Cave
										Chica_Japlan	0.00450863	0.0753864	Surface-Surface
